# Individual genotype but not phenotype predicts river migration success in Atlantic salmon

**DOI:** 10.1101/2023.08.15.553252

**Authors:** Paolo Moccetti, Jonathan D. Bolland, Colin E. Adams, Jessica R. Rodger, Hannele M. Honkanen, Matthew Newton, Angus J. Lothian, Andy D. Nunn, Domino A. Joyce

## Abstract

Migratory species typically undertake demanding long-distance journeys, across different habitat types during which they are exposed to multiple natural and anthropogenic stressors. Mortality during migration is typically high, and may be exacerbated by human-induced pressures. Understanding individual responses to these selection pressures is rarely attempted, because of the challenges of relating individual phenotypic and genetic data to migration success. Here we show distinct Single Nucleotide Polymorphism (SNP) sets significantly differentiated between Atlantic salmon smolts making successful migrations to sea and those that failed to migrate, in two different rivers. In contrast, morphological variation was not diagnostic of migration success. Populations from each river were genetically distinct, and while different genes were possibly implicated in migration success in each river, they related to common biological processes (for example osmoregulation and immune and stress response). Given that migration failure should quickly purge polymorphism at selected SNPs from a population, the question of how genetic diversity in these populations is maintained is an important one. Standing genetic variation could be maintained by different life history strategies and/or environmentally driven balancing selection. Our work highlights the importance of preserving genetic diversity to ensure evolutionary resilience at the population level, and has practical implications for management.
