## Supplementary material for "Individual genotype but not phenotype predicts river migration success in Atlantic salmon": Supplementary file 1_Oykel_outlierSNPs.xlsx

### Sheet: outliers_OUTFLANK
SNP
AX-86904813
AX-86928359
AX-86937753
AX-86940392
AX-86945921
AX-87000462
AX-87016788
AX-87017889
AX-87023261
AX-87043100
AX-87047293
AX-87057016
AX-87061501
AX-87066429
AX-87079606
AX-87091699
AX-87097677
AX-87099439
AX-87117836
AX-87122713
AX-87129239
AX-87143287
AX-87189074
AX-87200453
AX-87211137
AX-87212120
AX-87215418
AX-87216707
AX-87220406
AX-87222721
AX-87224779
AX-87236875
AX-87249823
AX-87273180
AX-87276968
AX-87281857
AX-87286030
AX-87287115
AX-87287994
AX-87299105
AX-87300139
AX-87301391
AX-87302927
AX-87307749
AX-87317524
AX-87319915
AX-87320654
AX-87331548
AX-87331685
AX-87338304
AX-87341957
AX-87350543
AX-87372818
AX-87376403
AX-87383249
AX-87398992
AX-87434062
AX-87444387
AX-87444830
AX-87458980
AX-87469473
AX-87470482
AX-87477739
AX-87479910
AX-87524291
AX-87525781
AX-87537284
AX-87540323
AX-87542216
AX-87546801
AX-87551537
AX-87562782
AX-87571345
AX-87572997
AX-87585738
AX-87588947
AX-87591142
AX-87591354
AX-87593799
AX-87605597
AX-87606742
AX-87619063
AX-87622696
AX-87634162
AX-87649456
AX-87651204
AX-87662053
AX-87678989
AX-87680259
AX-87681596
AX-87699889
AX-87702342
AX-87706602
AX-87722744
AX-87731015
AX-87737875
AX-87747194
AX-87775411
AX-87783486
AX-87799816
AX-87804151
AX-87809005
AX-87810268
AX-87814279
AX-87817914
AX-87821279
AX-87841735
AX-87871336

### Sheet: outliers_PLINK
SNP
AX-86937753
AX-86940392
AX-86945921
AX-87016788
AX-87017889
AX-87023261
AX-87047293
AX-87057016
AX-87066429
AX-87079606
AX-87099439
AX-87117836
AX-87122713
AX-87129239
AX-87143287
AX-87212120
AX-87220406
AX-87222721
AX-87236875
AX-87273180
AX-87281857
AX-87286030
AX-87287994
AX-87299105
AX-87302927
AX-87331685
AX-87338304
AX-87350543
AX-87376403
AX-87383249
AX-87398992
AX-87434062
AX-87444387
AX-87444830
AX-87458980
AX-87470482
AX-87479910
AX-87524291
AX-87525781
AX-87537284
AX-87546801
AX-87551537
AX-87572997
AX-87588947
AX-87591142
AX-87593799
AX-87605597
AX-87606742
AX-87619063
AX-87622696
AX-87634162
AX-87649456
AX-87651204
AX-87662053
AX-87680259
AX-87699889
AX-87702342
AX-87706602
AX-87722744
AX-87737875
AX-87747194
AX-87775411
AX-87799816
AX-87804151
AX-87809005
AX-87810268
AX-87817914
AX-87821279
AX-87841735
AX-87871336

### Sheet: shared_SNPs
SNP
AX-86937753
AX-86940392
AX-86945921
AX-87016788
AX-87017889
AX-87023261
AX-87047293
AX-87057016
AX-87066429
AX-87079606
AX-87099439
AX-87117836
AX-87122713
AX-87129239
AX-87143287
AX-87212120
AX-87220406
AX-87222721
AX-87236875
AX-87273180
AX-87281857
AX-87286030
AX-87287994
AX-87299105
AX-87302927
AX-87331685
AX-87338304
AX-87350543
AX-87376403
AX-87383249
AX-87398992
AX-87434062
AX-87444387
AX-87444830
AX-87458980
AX-87470482
AX-87479910
AX-87524291
AX-87525781
AX-87537284
AX-87546801
AX-87551537
AX-87572997
AX-87588947
AX-87591142
AX-87593799
AX-87605597
AX-87606742
AX-87619063
AX-87622696
AX-87634162
AX-87649456
AX-87651204
AX-87662053
AX-87680259
AX-87699889
AX-87702342
AX-87706602
AX-87722744
AX-87737875
AX-87747194
AX-87775411
AX-87799816
AX-87804151
AX-87809005
AX-87810268
AX-87817914
AX-87821279
AX-87841735
AX-87871336
