## Supplementary material for "Individual genotype but not phenotype predicts river migration success in Atlantic salmon": Supplementary file 2_Spey_outlierSNPs.xlsx

### Sheet: outliers_OUTFLANK
SNP
AX-86919004
AX-86920175
AX-86931460
AX-86935611
AX-86938303
AX-86947464
AX-86952049
AX-86952487
AX-86957098
AX-86957552
AX-86976632
AX-86979515
AX-86993401
AX-87005360
AX-87007441
AX-87017112
AX-87024257
AX-87025298
AX-87029106
AX-87045971
AX-87052191
AX-87054018
AX-87066644
AX-87075554
AX-87094861
AX-87095733
AX-87102472
AX-87103704
AX-87105885
AX-87119799
AX-87142656
AX-87142765
AX-87146638
AX-87157203
AX-87165466
AX-87168839
AX-87182050
AX-87183832
AX-87190137
AX-87190314
AX-87195212
AX-87200042
AX-87209991
AX-87211882
AX-87224893
AX-87230298
AX-87244845
AX-87248155
AX-87248582
AX-87252473
AX-87253679
AX-87255122
AX-87279146
AX-87279688
AX-87287727
AX-87289367
AX-87294830
AX-87296237
AX-87296542
AX-87297281
AX-87301388
AX-87303794
AX-87304487
AX-87315959
AX-87321823
AX-87333208
AX-87333322
AX-87343411
AX-87346392
AX-87346852
AX-87355966
AX-87359501
AX-87375134
AX-87381784
AX-87382040
AX-87389651
AX-87397798
AX-87415626
AX-87416995
AX-87417580
AX-87427257
AX-87428606
AX-87432429
AX-87449487
AX-87451709
AX-87455958
AX-87456600
AX-87464357
AX-87474601
AX-87509966
AX-87513371
AX-87539683
AX-87567015
AX-87578354
AX-87597003
AX-87599970
AX-87602022
AX-87605276
AX-87618658
AX-87623583
AX-87628424
AX-87639162
AX-87643722
AX-87647015
AX-87655101
AX-87658354
AX-87660443
AX-87663759
AX-87668834
AX-87669911
AX-87690967
AX-87696529
AX-87697552
AX-87710702
AX-87718925
AX-87720822
AX-87722928
AX-87734331
AX-87742834
AX-87763230
AX-87765959
AX-87766192
AX-87768849
AX-87769140
AX-87769533
AX-87772338
AX-87777218
AX-87778492
AX-87790936
AX-87799677
AX-87800001
AX-87810294
AX-87813461
AX-87827455
AX-87837099
AX-87841427
AX-87842610
AX-87848540
AX-87857324
AX-87864321
AX-87864422
AX-87864851
AX-87867630
AX-87869963

### Sheet: outliers_PLINK
SNP
AX-86919004
AX-86920175
AX-86938303
AX-86957552
AX-86979515
AX-87005360
AX-87029106
AX-87045971
AX-87066644
AX-87095733
AX-87105885
AX-87119799
AX-87146638
AX-87182050
AX-87190137
AX-87190314
AX-87195212
AX-87200042
AX-87209991
AX-87224893
AX-87230298
AX-87248155
AX-87255122
AX-87279146
AX-87287727
AX-87289367
AX-87296237
AX-87301388
AX-87321823
AX-87359501
AX-87415626
AX-87416995
AX-87427257
AX-87428606
AX-87451709
AX-87464357
AX-87513371
AX-87567015
AX-87599970
AX-87602022
AX-87605276
AX-87618658
AX-87623583
AX-87628424
AX-87639162
AX-87643722
AX-87647015
AX-87663759
AX-87668834
AX-87669911
AX-87690967
AX-87718925
AX-87720822
AX-87722928
AX-87734331
AX-87742834
AX-87763230
AX-87765959
AX-87766192
AX-87777218
AX-87778492
AX-87790936
AX-87813461
AX-87827455
AX-87848540
AX-87867630
AX-87869963

### Sheet: shared_SNPs
SNP
AX-86919004
AX-86920175
AX-86938303
AX-86957552
AX-86979515
AX-87005360
AX-87029106
AX-87045971
AX-87066644
AX-87095733
AX-87105885
AX-87119799
AX-87146638
AX-87182050
AX-87190137
AX-87190314
AX-87195212
AX-87200042
AX-87209991
AX-87224893
AX-87230298
AX-87248155
AX-87255122
AX-87279146
AX-87287727
AX-87289367
AX-87296237
AX-87301388
AX-87321823
AX-87359501
AX-87415626
AX-87416995
AX-87427257
AX-87428606
AX-87451709
AX-87464357
AX-87513371
AX-87567015
AX-87599970
AX-87602022
AX-87605276
AX-87618658
AX-87623583
AX-87628424
AX-87639162
AX-87643722
AX-87647015
AX-87663759
AX-87668834
AX-87669911
AX-87690967
AX-87718925
AX-87720822
AX-87722928
AX-87734331
AX-87742834
AX-87763230
AX-87765959
AX-87766192
AX-87777218
AX-87778492
AX-87790936
AX-87813461
AX-87827455
AX-87848540
AX-87867630
AX-87869963
