## Supplementary material for "Individual genotype but not phenotype predicts river migration success in Atlantic salmon": Supplementary file 3_genes10kb_list_2rivers.xlsx

### Sheet: Oykel_10kb_genes
V10	V8	V9	Chr	n of SNPs
anion exchange protein 2-like	gene51722:106590174	LOC106590174	ssa29	18
receptor-type tyrosine-protein phosphatase N2-like	gene39696:106578615	LOC106578615	ssa19	11
Ssu72 RNA polymerase II CTD phosphatase-like	gene26525:100194568	ssu72l	ssa12	2
mitochondrial ribosomal protein L33	gene17546:106610607	mrpl33	ssa09	2
ribokinase	gene17547:100195822	rbks	ssa09	2
transmembrane protein 240-like	gene26526:106565644	LOC106565644	ssa12	2
uncharacterized LOC106565645	gene26524:106565645	LOC106565645	ssa12	2
uncharacterized LOC106590173	gene51721:106590173	LOC106590173	ssa29	2
ATP-binding cassette sub-family F member 2	gene51720:106590172	LOC106590172	ssa29	1
ATPase family AAA domain-containing protein 3	gene26527:100380396	atad3	ssa12	1
Arrestin domain-containing protein 3	gene20632:100196107	arrd3	ssa10	1
CREB-binding protein-like	gene5031:106590442	LOC106590442	ssa02	1
ELL-associated factor 1-like	gene11997:106605353	LOC106605353	ssa05	1
KH domain-containing%2C RNA-binding%2C signal transduction-associated protein 1-like	gene50652:106589082	LOC106589082	ssa27	1
Methyltransferase-like protein 6	gene11998:100195690	metl6	ssa05	1
SH3 domain-binding protein 5-like	gene11999:106605354	LOC106605354	ssa05	1
anoctamin-10-like	gene12731:106606077	LOC106606077	ssa05	1
arrestin domain-containing protein 2-like	gene20633:106613622	LOC106613622	ssa10	1
calmodulin-binding transcription activator 1-like	gene28406:106567259	LOC106567259	ssa13	1
carbonic anhydrase-related protein 10-like	gene13925:106607188	LOC106607188	ssa06	1
chondroitin sulfate glucuronyltransferase-like	gene51719:106590171	LOC106590171	ssa29	1
collagen alpha-1(XXVIII) chain-like	gene47437:106586207	LOC106586207	ssa25	1
cytochrome c oxidase assembly factor 3 homolog%2C mitochondrial-like	gene13930:106607184	LOC106607184	ssa06	1
dedicator of cytokinesis protein 7-like	gene14003:106607387	LOC106607387	ssa06	1
diencephalon/mesencephalon homeobox protein 1-B-like	gene20555:106613550	LOC106613550	ssa10	1
dihydrolipoyllysine-residue succinyltransferase component of 2-oxoglutarate dehydrogenase complex%2C mitochondrial-like	gene32190:106571041	LOC106571041	ssa15	1
dnaJ homolog subfamily B member 6-like	gene39698:106578614	LOC106578614	ssa19	1
extended synaptotagmin-2-B-like	gene6356:106599471	LOC106599471	ssa03	1
family with sequence similarity 222%2C member A	gene41076:106580103	fam222a	ssa20	1
fatty acid binding protein 3%2C muscle and heart	gene50330:100136444	fabp3	ssa27	1
glycerol-3-phosphate dehydrogenase [NAD(+)]%2C cytoplasmic-like	gene36336:106575257	LOC106575257	ssa17	1
homeobox-containing protein 1-like	gene305:106568224	LOC106568224	ssa01	1
kinesin-like protein KIF13B	gene303:106567792	LOC106567792	ssa01	1
microfibrillar-associated protein 4	gene13912:100196216	mfap4	ssa06	1
nck-associated protein 5-like	gene36337:106575258	LOC106575258	ssa17	1
neuropilin-1a	gene39635:106578544	LOC106578544	ssa19	1
oxysterol-binding protein-related protein 11-like	gene36335:106575256	LOC106575256	ssa17	1
protein eyes shut homolog	gene38573:106577473	LOC106577473	ssa18	1
protrudin-like	gene5209:106591760	LOC106591760	ssa02	1
receptor-type tyrosine-protein phosphatase N2-like	gene6357:106599468	LOC106599468	ssa03	1
retinol dehydrogenase 8-like	gene13913:106607200	LOC106607200	ssa06	1
rho GTPase-activating protein 32-like	gene19976:106613022	LOC106613022	ssa09	1
serine/threonine-protein kinase WNK4-like	gene13931:106607180	LOC106607180	ssa06	1
syntaxin-12-like	gene50613:106589043	LOC106589043	ssa27	1
tRNA selenocysteine 1-associated protein 1-like	gene50614:106589045	LOC106589045	ssa27	1
tachykinin-like peptides receptor 86C	gene26523:106565690	LOC106565690	ssa12	1
tenascin-like	gene49871:106588374	LOC106588374	ssa27	1
ubiquitin-protein ligase E3C-like	gene39699:106578613	LOC106578613	ssa19	1
uncharacterized LOC106590176	gene51723:106590176	LOC106590176	ssa29	1
uncharacterized LOC106606076	gene12730:106606076	LOC106606076	ssa05	1

### Sheet: Spey_10kb_genes
V10	V8	V9	Chr	n of SNPs
collagen alpha-1(I) chain-like	gene2630:106567252	LOC106567252	ssa01	10
KATNB1-like protein 1	gene32247:106571096	LOC106571096	ssa15	5
E3 ubiquitin-protein ligase RNF34-like	gene29236:106568228	LOC106568228	ssa13	3
PHD finger protein 23B-like	gene19812:106612890	LOC106612890	ssa09	3
kelch repeat and BTB (POZ) domain containing 3	gene19813:106612888	kbtbd3	ssa09	3
solute carrier family 35%2C member F2	gene19814:106612889	slc35f2	ssa09	3
ADRM1 protein	gene27350:100195457	adrm1	ssa13	2
ATP-binding cassette sub-family A member 1-like	gene35025:106573884	LOC106573884	ssa16	2
R3H domain containing 4	gene35023:100196149	r3hdm4	ssa16	2
laminin subunit alpha-5-like	gene27351:106566304	LOC106566304	ssa13	2
sperm acrosome membrane-associated protein 4-like	gene49671:106588217	LOC106588217	ssa27	2
vesicle transport protein SFT2A-like	gene39935:106578830	LOC106578830	ssa19	2
DNA annealing helicase and endonuclease ZRANB3-like	gene37005:106575916	LOC106575916	ssa17	1
E3 ubiquitin-protein ligase MARCH5	gene1086:100195005	marh5	ssa01	1
E3 ubiquitin-protein ligase UBR3	gene47445:100380624	LOC100380624	ssa25	1
Rho guanine nucleotide exchange factor (GEF) 28	gene23793:106562944	arhgef28	ssa11	1
SH2 domain-containing protein 1A-like	gene29109:106567801	LOC106567801	ssa13	1
armadillo repeat gene deleted in velocardiofacial syndrome	gene46374:106585091	arvcf	ssa24	1
baculoviral IAP repeat-containing protein 6-like	gene38057:106576946	LOC106576946	ssa18	1
chromodomain-helicase-DNA-binding protein 2-like	gene34685:106573776	LOC106573776	ssa16	1
coiled-coil domain containing 28A	gene18234:106611295	ccdc28a	ssa09	1
endophilin-A1-like	gene17173:106610268	LOC106610268	ssa08	1
endothelin B receptor-like	gene48082:106586839	LOC106586839	ssa25	1
glutamate receptor ionotropic%2C kainate 2-like	gene12143:106605492	LOC106605492	ssa05	1
glycerophosphodiester phosphodiesterase domain-containing protein 3-like	gene7085:106600720	LOC106600720	ssa03	1
hypoxia-inducible factor 1-alpha	gene604:106598919	LOC106598919	ssa01	1
kinesin heavy chain isoform 5A-like	gene27835:106566704	LOC106566704	ssa13	1
kinesin-like protein KIF20B	gene39936:106578831	LOC106578831	ssa19	1
leucine-rich repeat-containing protein 75B-like	gene29235:106568229	LOC106568229	ssa13	1
lysine-specific demethylase 4A-like	gene45372:106584183	LOC106584183	ssa23	1
mitogen-activated protein kinase 1-like	gene7086:106600714	LOC106600714	ssa03	1
proline-rich protein 18-like	gene39934:106578829	LOC106578829	ssa19	1
protein Jade-1-like	gene18351:106611402	LOC106611402	ssa09	1
receptor tyrosine-protein kinase erbB-4-like	gene47677:106586446	LOC106586446	ssa25	1
riboflavin transporter 2-like	gene11704:106605066	LOC106605066	ssa05	1
snRNA-activating protein complex subunit 1-like	gene605:106598946	LOC106598946	ssa01	1
sodium channel protein type 2 subunit alpha-like	gene36386:106575301	LOC106575301	ssa17	1
teneurin-1-like	gene29110:106567800	LOC106567800	ssa13	1
tetratricopeptide repeat protein 39A-like	gene13861:106607089	LOC106607089	ssa06	1
transmembrane and TPR repeat-containing protein 1-like	gene16181:106609308	LOC106609308	ssa07	1
tumor suppressor candidate 5 homolog	gene45180:106583942	LOC106583942	ssa23	1
type-2 angiotensin II receptor-like	gene29108:106568033	LOC106568033	ssa13	1
uncharacterized LOC106586840	gene48083:106586840	LOC106586840	ssa25	1
von Willebrand factor A domain-containing protein 7-like	gene10541:106603981	LOC106603981	ssa04	1
zinc finger MYM-type protein 1-like	gene27561:106566472	LOC106566472	ssa13	1
zinc finger protein 135-like	gene5508:106594893	LOC106594893	ssa02	1
zinc finger protein 329-like	gene5509:106594907	LOC106594907	ssa02	1
zinc finger protein 879-like	gene24925:106564053	LOC106564053	ssa12	1
